# TAp63-regulated oncogenic long non-coding RNA-8 (*TROLL-8*) regulates human breast cancer progression through CPT1A-mediated fatty acid oxidation

**DOI:** 10.64898/2026.06.11.731679

**Authors:** Avani A. Deshpande, Marco Napoli, John H. Lockhart, Xiaobo Li, Min Liu, Lancia N. F. Darville, Bin Fang, John M. Koomen, Elsa R. Flores

## Abstract

Metabolic reprogramming is a crucial hallmark of cancer, supporting tumor growth and adaptation to cellular stress. Although fatty acid oxidation (FAO) has emerged as an important regulator in cancer, the mechanisms that control the FAO machinery remain poorly understood. Here, we demonstrate that the TAp63-regulated long non-coding RNA *TROLL-8* is a key regulator of FAO in breast cancer. Using metabolomics and protein microarray assays followed by immunoprecipitation-mass spectrometry, we mechanistically demonstrate that *TROLL-8* binds the FAO enzyme CPT1A and promotes the formation of a complex with ACSL1 and VDAC1, thereby enabling efficient fatty acid processing. Loss of *TROLL-8* destabilizes this complex, leading to impaired FAO, decreased metabolic fitness, and suppression of tumorigenic phenotypes, such as anchorage-independent growth. Notably, higher levels of CPT1A and VDAC1 are associated with worse survival in breast cancer patients. Given the emerging role of CPT1A in therapy resistance, these findings suggest that targeting *TROLL-8* could be a promising approach to selectively disrupt the hyperactive FAO machinery in breast cancers and other tumor types that rely on FAO for their progression.
