## Supplementary Table 3_Metabolism-associated proteins interacting with TROLL-8 for "TAp63-regulated oncogenic long non-coding RNA-8 (*TROLL-8*) regulates human breast cancer progression through CPT1A-mediated fatty acid oxidation"

### Sheet: Supplementary Table 2
TROLL-8 Sense Interacting proteins mapped to 'metabolic process' (GO:0008152) using PantherDB GO-Slim Biological Process
Gene ID	Mapped IDs	Gene name	Gene Symbol	Persistent PantherDB ID	PANTHER Family/Subfamily	PANTHER Protein Class	Species
HUMAN|HGNC=23790|UniProtKB=Q96FX7	C14orf172	tRNA (adenine(58)-N(1))-methyltransferase catalytic subunit TRMT61A	TRMT61A	PTN002486323	TRNA (ADENINE(58)-N(1))-METHYLTRANSFERASE CATALYTIC SUBUNIT TRMT61A (PTHR12133:SF2)	RNA methyltransferase(PC00033)	Homo sapiens
HUMAN|HGNC=1480|UniProtKB=P20807	CAPN3	Calpain-3	CAPN3	PTN002468841	CALPAIN-3 (PTHR10183:SF329)	cysteine protease(PC00081)	Homo sapiens
HUMAN|HGNC=19909|UniProtKB=Q8N5L8	C9orf23	Ribonuclease P protein subunit p25-like protein	RPP25L	PTN002491742	RIBONUCLEASE P PROTEIN SUBUNIT P25-LIKE PROTEIN (PTHR13516:SF8)	endoribonuclease(PC00094)	Homo sapiens
HUMAN|HGNC=1839|UniProtKB=Q9NZK5	CECR1	Adenosine deaminase 2	ADA2	PTN002478724	ADENOSINE DEAMINASE 2 (PTHR11409:SF39)	deaminase(PC00088)	Homo sapiens
HUMAN|HGNC=8874|UniProtKB=Q16875	PFKFB3	6-phosphofructo-2-kinase_fructose-2,6-bisphosphatase 3	PFKFB3	PTN002471976	6-PHOSPHOFRUCTO-2-KINASE_FRUCTOSE-2,6-BISPHOSPHATASE 3 (PTHR10606:SF41)	carbohydrate phosphatase(PC00066)	Homo sapiens
HUMAN|HGNC=18241|UniProtKB=Q96LA8	PRMT6	Protein arginine N-methyltransferase 6	PRMT6	PTN002475664	PROTEIN ARGININE N-METHYLTRANSFERASE 6 (PTHR11006:SF73)	protein modifying enzyme(PC00260)	Homo sapiens
HUMAN|HGNC=7684|UniProtKB=O95299	NDUFA10	NADH dehydrogenase [ubiquinone] 1 alpha subcomplex subunit 10, mitochondrial	NDUFA10	PTN002471213	NADH DEHYDROGENASE [UBIQUINONE] 1 ALPHA SUBCOMPLEX SUBUNIT 10, MITOCHONDRIAL (PTHR10513:SF15)	nucleotide kinase(PC00172)	Homo sapiens
HUMAN|HGNC=30041|UniProtKB=Q6P1J6	PLB1	Phospholipase B1, membrane-associated	PLB1	PTN002501803	PHOSPHOLIPASE B1, MEMBRANE-ASSOCIATED (PTHR21325:SF52)	phospholipase(PC00186)	Homo sapiens
HUMAN|HGNC=25133|UniProtKB=Q96GW9	MARS2	Methionine--tRNA ligase, mitochondrial	MARS2	PTN002535150	METHIONINE--TRNA LIGASE, MITOCHONDRIAL (PTHR43326:SF1)	aminoacyl-tRNA synthetase(PC00047)	Homo sapiens
HUMAN|HGNC=20603|UniProtKB=Q86SQ9	DHDDS	Dehydrodolichyl diphosphate synthase complex subunit DHDDS	DHDDS	PTN002469800	DEHYDRODOLICHYL DIPHOSPHATE SYNTHASE COMPLEX SUBUNIT DHDDS (PTHR10291:SF43)	acyltransferase(PC00042)	Homo sapiens
HUMAN|HGNC=17777|UniProtKB=O94941	UBOX5	RING finger protein 37	UBOX5	PTN002491707	RING FINGER PROTEIN 37 (PTHR13492:SF2)		Homo sapiens
HUMAN|HGNC=17376|UniProtKB=Q9UIJ7	AK3	GTP:AMP phosphotransferase AK3, mitochondrial	AK3	PTN002511643	GTP:AMP PHOSPHOTRANSFERASE AK3, MITOCHONDRIAL (PTHR23359:SF68)	nucleotide kinase(PC00172)	Homo sapiens
HUMAN|HGNC=29431|UniProtKB=Q9H792	PEAK1	Inactive tyrosine-protein kinase PEAK1	PEAK1	PTN002506482	INACTIVE TYROSINE-PROTEIN KINASE PEAK1 (PTHR22972:SF5)	non-receptor serine/threonine protein kinase(PC00167)	Homo sapiens
HUMAN|HGNC=9820|UniProtKB=O43502	RAD51C	DNA repair protein RAD51 homolog 3	RAD51C	PTN002505822	DNA REPAIR PROTEIN RAD51 HOMOLOG 3 (PTHR46239:SF1)	DNA metabolism protein(PC00009)	Homo sapiens
HUMAN|HGNC=6535|UniProtKB=P00338	LDHA	L-lactate dehydrogenase A chain	LDHA	PTN002534612	L-LACTATE DEHYDROGENASE A CHAIN (PTHR43128:SF10)	dehydrogenase(PC00092)	Homo sapiens
HUMAN|HGNC=13430|UniProtKB=Q9Y577	TRIM17	E3 ubiquitin-protein ligase TRIM17	TRIM17	PTN002515834	E3 UBIQUITIN-PROTEIN LIGASE TRIM17 (PTHR24103:SF397)	ubiquitin-protein ligase(PC00234)	Homo sapiens
HUMAN|HGNC=21211|UniProtKB=Q9BWV7	TTLL2	Probable tubulin polyglutamylase TTLL2	TTLL2	PTN002486907	TUBULIN POLYGLUTAMYLASE TTLL2-RELATED (PTHR12241:SF118)	microtubule or microtubule-binding cytoskeletal protein(PC00157)	Homo sapiens
HUMAN|HGNC=16902|UniProtKB=O14874	BCKDK	[3-methyl-2-oxobutanoate dehydrogenase [lipoamide]] kinase, mitochondrial	BCKDK	PTN002485261	[3-METHYL-2-OXOBUTANOATE DEHYDROGENASE [LIPOAMIDE]] KINASE, MITOCHONDRIAL (PTHR11947:SF20)	non-receptor serine/threonine protein kinase(PC00167)	Homo sapiens
HUMAN|HGNC=30628|UniProtKB=Q96BD6	SPSB1	SPRY domain-containing SOCS box protein 1	SPSB1	PTN002486977	SPRY DOMAIN-CONTAINING SOCS BOX PROTEIN 1 (PTHR12245:SF8)	ubiquitin-protein ligase(PC00234)	Homo sapiens
HUMAN|HGNC=4616|UniProtKB=P49840	GSK3A	Glycogen synthase kinase-3 alpha	GSK3A	PTN002514196	GLYCOGEN SYNTHASE KINASE-3 ALPHA (PTHR24057:SF14)	non-receptor serine/threonine protein kinase(PC00167)	Homo sapiens
HUMAN|HGNC=8873|UniProtKB=O60825	PFKFB2	6-phosphofructo-2-kinase_fructose-2,6-bisphosphatase 2	PFKFB2	PTN002471970	6-PHOSPHOFRUCTO-2-KINASE_FRUCTOSE-2,6-BISPHOSPHATASE 2 (PTHR10606:SF48)	carbohydrate phosphatase(PC00066)	Homo sapiens
HUMAN|HGNC=17453|UniProtKB=Q86UV6	TRIM74	Tripartite motif-containing protein 74	TRIM74	PTN001535655	TRIPARTITE MOTIF-CONTAINING PROTEIN 73-RELATED (PTHR24103:SF662)	ubiquitin-protein ligase(PC00234)	Homo sapiens
HUMAN|HGNC=6948|UniProtKB=P33992	MCM5	DNA replication licensing factor MCM5	MCM5	PTN002481141	DNA REPLICATION LICENSING FACTOR MCM5 (PTHR11630:SF42)	DNA metabolism protein(PC00009)	Homo sapiens
HUMAN|HGNC=7450|UniProtKB=Q13614	MTMR2	Myotubularin-related protein 2	MTMR2	PTN002474153	MYOTUBULARIN-RELATED PROTEIN 2 (PTHR10807:SF42)	phosphatase(PC00181)	Homo sapiens
HUMAN|HGNC=1745|UniProtKB=O00311	CDC7	Cell division cycle 7-related protein kinase	CDC7	PTN002484416	CELL DIVISION CYCLE 7-RELATED PROTEIN KINASE (PTHR11909:SF7)	non-receptor serine/threonine protein kinase(PC00167)	Homo sapiens
HUMAN|HGNC=24180|UniProtKB=Q8IZ73	RPUSD2	Pseudouridylate synthase RPUSD2	RPUSD2	PTN002541069	PSEUDOURIDYLATE SYNTHASE RPUSD2 (PTHR21600:SF40)	RNA processing factor(PC00147)	Homo sapiens
HUMAN|HGNC=20739|UniProtKB=Q8NFU5	IPMK	Inositol polyphosphate multikinase	IPMK	PTN002487910	INOSITOL POLYPHOSPHATE MULTIKINASE (PTHR12400:SF80)	kinase(PC00137)	Homo sapiens
HUMAN|HGNC=16655|UniProtKB=Q86TS9	MRPL52	Large ribosomal subunit protein mL52	MRPL52	PTN002531542	LARGE RIBOSOMAL SUBUNIT PROTEIN ML52 (PTHR34090:SF1)	ribosomal protein(PC00202)	Homo sapiens
HUMAN|HGNC=19691|UniProtKB=Q9BV79	MECR	Enoyl-[acyl-carrier-protein] reductase, mitochondrial	MECR	PTN002540677	ENOYL-[ACYL-CARRIER-PROTEIN] REDUCTASE, MITOCHONDRIAL (PTHR43981:SF9)	reductase(PC00198)	Homo sapiens
HUMAN|HGNC=1724|UniProtKB=Q9UJX2	CDC23	Cell division cycle protein 23 homolog	CDC23	PTN002488784	CELL DIVISION CYCLE PROTEIN 23 HOMOLOG (PTHR12558:SF10)	ubiquitin-protein ligase(PC00234)	Homo sapiens
HUMAN|HGNC=2071|UniProtKB=P49761	CLK3	Dual specificity protein kinase CLK3	CLK3	PTN002514224	DUAL SPECIFICITY PROTEIN KINASE CLK3 (PTHR45646:SF10)	non-receptor serine/threonine protein kinase(PC00167)	Homo sapiens
HUMAN|HGNC=8876|UniProtKB=P17858	PFKL	ATP-dependent 6-phosphofructokinase, liver type	PFKL	PTN002492168	ATP-DEPENDENT 6-PHOSPHOFRUCTOKINASE, LIVER TYPE (PTHR13697:SF14)	carbohydrate kinase(PC00065)	Homo sapiens
HUMAN|HGNC=8994|UniProtKB=Q99755	PIP5K1A	Phosphatidylinositol 4-phosphate 5-kinase type-1 alpha	PIP5K1A	PTN002507931	PHOSPHATIDYLINOSITOL 4-PHOSPHATE 5-KINASE TYPE-1 ALPHA (PTHR23086:SF54)	kinase(PC00137)	Homo sapiens
HUMAN|HGNC=11401|UniProtKB=Q96PF2	TSSK2	Testis-specific serine_threonine-protein kinase 2	TSSK2	PTN002519059	TESTIS-SPECIFIC SERINE_THREONINE-PROTEIN KINASE 2 (PTHR24343:SF120)	non-receptor serine/threonine protein kinase(PC00167)	Homo sapiens
HUMAN|HGNC=4637|UniProtKB=P46439	GSTM5	Glutathione S-transferase Mu 5	GSTM5	PTN002480426	GLUTATHIONE S-TRANSFERASE MU 5 (PTHR11571:SF249)	transferase(PC00220)	Homo sapiens
HUMAN|HGNC=6053|UniProtKB=P12268	IMPDH2	Inosine-5'-monophosphate dehydrogenase 2	IMPDH2	PTN002484455	INOSINE-5'-MONOPHOSPHATE DEHYDROGENASE 2 (PTHR11911:SF121)	dehydrogenase(PC00092)	Homo sapiens
HUMAN|HGNC=10331|UniProtKB=P47914	RPL29	Large ribosomal subunit protein eL29	RPL29	PTN002490024	LARGE RIBOSOMAL SUBUNIT PROTEIN EL29 (PTHR12884:SF23)	ribosomal protein(PC00202)	Homo sapiens
HUMAN|HGNC=11708|UniProtKB=P48775	TDO2	Tryptophan 2,3-dioxygenase	TDO2	PTN002468339	TRYPTOPHAN 2,3-DIOXYGENASE (PTHR10138:SF0)	oxygenase(PC00177)	Homo sapiens
HUMAN|HGNC=228|UniProtKB=Q9BUB4	ADAT1	tRNA-specific adenosine deaminase 1	ADAT1	PTN002475013	TRNA-SPECIFIC ADENOSINE DEAMINASE 1 (PTHR46516:SF1)	RNA processing factor(PC00147)	Homo sapiens
HUMAN|HGNC=9723|UniProtKB=P11216	PYGB	Glycogen phosphorylase, brain form	PYGB	PTN002479294	GLYCOGEN PHOSPHORYLASE, BRAIN FORM (PTHR11468:SF29)	glycosyltransferase(PC00111)	Homo sapiens
HUMAN|HGNC=10297|UniProtKB=P49247	RPIA	Ribose-5-phosphate isomerase	RPIA	PTN002484936	RIBOSE-5-PHOSPHATE ISOMERASE (PTHR11934:SF0)	isomerase(PC00135)	Homo sapiens
HUMAN|HGNC=19256|UniProtKB=Q8TCT0	CERK	Ceramide kinase	CERK	PTN002487706	CERAMIDE KINASE (PTHR12358:SF25)	kinase(PC00137)	Homo sapiens
HUMAN|HGNC=8816|UniProtKB=O15530	PDPK1	3-phosphoinositide-dependent protein kinase 1	PDPK1	PTN002519480	3-PHOSPHOINOSITIDE-DEPENDENT PROTEIN KINASE 1-RELATED (PTHR24356:SF163)	non-receptor serine/threonine protein kinase(PC00167)	Homo sapiens
HUMAN|HGNC=23333|UniProtKB=Q9NRG1	PRTFDC1	Phosphoribosyltransferase domain-containing protein 1	PRTFDC1	PTN002535228	PHOSPHORIBOSYLTRANSFERASE DOMAIN-CONTAINING PROTEIN 1 (PTHR43340:SF5)	glycosyltransferase(PC00111)	Homo sapiens
HUMAN|HGNC=17565|UniProtKB=Q8N4C8	MINK1	Misshapen-like kinase 1	MINK1	PTN002519559	MISSHAPEN-LIKE KINASE 1 (PTHR48015:SF11)	non-receptor serine/threonine protein kinase(PC00167)	Homo sapiens
HUMAN|HGNC=6866|UniProtKB=O95819	MAP4K4	Mitogen-activated protein kinase kinase kinase kinase 4	MAP4K4	PTN002519560	MITOGEN-ACTIVATED PROTEIN KINASE KINASE KINASE KINASE 4 (PTHR48015:SF2)	non-receptor serine/threonine protein kinase(PC00167)	Homo sapiens
HUMAN|HGNC=26876|UniProtKB=Q460N3	PARP15	Protein mono-ADP-ribosyltransferase PARP15	PARP15	PTN002494688	PROTEIN MONO-ADP-RIBOSYLTRANSFERASE PARP15 (PTHR14453:SF99)		Homo sapiens
HUMAN|HGNC=1938|UniProtKB=Q9Y259	CKB	Choline_ethanolamine kinase	CHKB	PTN002503301	CHOLINE_ETHANOLAMINE KINASE (PTHR22603:SF35)	kinase(PC00137)	Homo sapiens
HUMAN|HGNC=391|UniProtKB=P31749	AKT1	RAC-alpha serine_threonine-protein kinase	AKT1	PTN002519490	RAC-ALPHA SERINE_THREONINE-PROTEIN KINASE (PTHR24356:SF171)	non-receptor serine/threonine protein kinase(PC00167)	Homo sapiens
HUMAN|HGNC=6052|UniProtKB=P20839	IMPDH1	Inosine-5'-monophosphate dehydrogenase 1	IMPDH1	PTN002484456	INOSINE-5'-MONOPHOSPHATE DEHYDROGENASE 1 (PTHR11911:SF74)	dehydrogenase(PC00092)	Homo sapiens
HUMAN|HGNC=7048|UniProtKB=Q9UQ53	MGAT4B	Alpha-1,3-mannosyl-glycoprotein 4-beta-N-acetylglucosaminyltransferase B	MGAT4B	PTN002486052	ALPHA-1,3-MANNOSYL-GLYCOPROTEIN 4-BETA-N-ACETYLGLUCOSAMINYLTRANSFERASE B (PTHR12062:SF1)	transferase(PC00220)	Homo sapiens
HUMAN|HGNC=11773|UniProtKB=P37173	TGFBR2	TGF-beta receptor type-2	TGFBR2	PTN002509973	TGF-BETA RECEPTOR TYPE-2 (PTHR23255:SF55)	serine/threonine protein kinase receptor(PC00205)	Homo sapiens
HUMAN|HGNC=7693|UniProtKB=Q16795	NDUFA9	NADH dehydrogenase [ubiquinone] 1 alpha subcomplex subunit 9, mitochondrial	NDUFA9	PTN002486288	NADH DEHYDROGENASE [UBIQUINONE] 1 ALPHA SUBCOMPLEX SUBUNIT 9, MITOCHONDRIAL (PTHR12126:SF10)	oxidoreductase(PC00176)	Homo sapiens
HUMAN|HGNC=30033|UniProtKB=Q9NRX4	PHPT1	14 kDa phosphohistidine phosphatase	PHPT1	PTN002487057	14 KDA PHOSPHOHISTIDINE PHOSPHATASE (PTHR12258:SF10)		Homo sapiens
HUMAN|HGNC=11157|UniProtKB=P09234	SNRPC	U1 small nuclear ribonucleoprotein C	SNRPC	PTN002525362	U1 SMALL NUCLEAR RIBONUCLEOPROTEIN C (PTHR31148:SF1)		Homo sapiens
HUMAN|HGNC=25407|UniProtKB=Q96QD9	FYTTD1	UAP56-interacting factor	FYTTD1	PTN002501213	UAP56-INTERACTING FACTOR (PTHR21038:SF2)		Homo sapiens
HUMAN|HGNC=11451|UniProtKB=O14730	RIOK3	Serine_threonine-protein kinase RIO3	RIOK3	PTN002471892	SERINE_THREONINE-PROTEIN KINASE RIO3 (PTHR45723:SF1)	non-receptor serine/threonine protein kinase(PC00167)	Homo sapiens
HUMAN|HGNC=18449|UniProtKB=P28838	LAP3	Cytosol aminopeptidase	LAP3	PTN002485405	CYTOSOL AMINOPEPTIDASE (PTHR11963:SF39)	metalloprotease(PC00153)	Homo sapiens
HUMAN|HGNC=25295|UniProtKB=Q71RH2	FAM57B	Ceramide synthase	TLCD3B	PTN002491611	CERAMIDE SYNTHASE (PTHR13439:SF15)	transferase(PC00220)	Homo sapiens
HUMAN|HGNC=30563|UniProtKB=Q7L3T8	PARS2	Probable proline--tRNA ligase, mitochondrial	PARS2	PTN002533627	PROLINE--TRNA LIGASE, MITOCHONDRIAL-RELATED (PTHR42753:SF10)	aminoacyl-tRNA synthetase(PC00047)	Homo sapiens
HUMAN|HGNC=2453|UniProtKB=P49674	CSNK1E	Casein kinase I isoform epsilon	CSNK1E	PTN002484397	CASEIN KINASE I ISOFORM EPSILON (PTHR11909:SF428)	non-receptor serine/threonine protein kinase(PC00167)	Homo sapiens
HUMAN|HGNC=20989|UniProtKB=Q96T66	NMNAT3	Nicotinamide_nicotinic acid mononucleotide adenylyltransferase 3	NMNAT3	PTN002486008	NICOTINAMIDE_NICOTINIC ACID MONONUCLEOTIDE ADENYLYLTRANSFERASE 3 (PTHR12039:SF7)	nucleotidyltransferase(PC00174)	Homo sapiens
HUMAN|HGNC=32961|UniProtKB=Q8N140	EID3	EP300-interacting inhibitor of differentiation 3	EID3	PTN002497071	EP300-INTERACTING INHIBITOR OF DIFFERENTIATION 3 (PTHR16140:SF1)		Homo sapiens
HUMAN|HGNC=13585|UniProtKB=Q9NRD1	FBXO6	F-box only protein 6	FBXO6	PTN002486280	F-BOX ONLY PROTEIN 6 (PTHR12125:SF12)	ubiquitin-protein ligase(PC00234)	Homo sapiens
HUMAN|HGNC=10866|UniProtKB=Q11203	ST3GAL3	CMP-N-acetylneuraminate-beta-1,4-galactoside alpha-2,3-sialyltransferase	ST3GAL3	PTN002492391	CMP-N-ACETYLNEURAMINATE-BETA-1,4-GALACTOSIDE ALPHA-2,3-SIALYLTRANSFERASE (PTHR13713:SF37)	transferase(PC00220)	Homo sapiens
HUMAN|HGNC=17877|UniProtKB=Q9HAN9	NMNAT1	Nicotinamide_nicotinic acid mononucleotide adenylyltransferase 1	NMNAT1	PTN002486010	NICOTINAMIDE_NICOTINIC ACID MONONUCLEOTIDE ADENYLYLTRANSFERASE 1 (PTHR12039:SF21)	nucleotidyltransferase(PC00174)	Homo sapiens
HUMAN|HGNC=24094|UniProtKB=Q8IWT0	ZBTB8OS	Protein archease	ZBTB8OS	PTN002489391	PROTEIN ARCHEASE (PTHR12682:SF12)		Homo sapiens
HUMAN|HGNC=2716|UniProtKB=O95865	DDAH2	N(G),N(G)-dimethylarginine dimethylaminohydrolase 2	DDAH2	PTN002489537	N(G),N(G)-DIMETHYLARGININE DIMETHYLAMINOHYDROLASE 2 (PTHR12737:SF16)	hydrolase(PC00121)	Homo sapiens
HUMAN|HGNC=3354|UniProtKB=P13929	ENO3	Beta-enolase	ENO3	PTN002484263	BETA-ENOLASE (PTHR11902:SF5)	lyase(PC00144)	Homo sapiens
HUMAN|HGNC=26063|UniProtKB=Q9NWU1	OXSM	3-oxoacyl-[acyl-carrier-protein] synthase, mitochondrial	OXSM	PTN002482312	3-OXOACYL-[ACYL-CARRIER-PROTEIN] SYNTHASE, MITOCHONDRIAL (PTHR11712:SF336)		Homo sapiens
HUMAN|HGNC=2328|UniProtKB=P50416	CPT1A	Carnitine O-palmitoyltransferase 1, liver isoform	CPT1A	PTN002503184	CARNITINE O-PALMITOYLTRANSFERASE 1, LIVER ISOFORM (PTHR22589:SF74)	acyltransferase(PC00042)	Homo sapiens
HUMAN|HGNC=3433|UniProtKB=P07992	ERCC1	DNA excision repair protein ERCC-1	ERCC1	PTN002489562	DNA EXCISION REPAIR PROTEIN ERCC-1 (PTHR12749:SF0)	endodeoxyribonuclease(PC00093)	Homo sapiens
HUMAN|HGNC=4892|UniProtKB=Q93099	HGD	Homogentisate 1,2-dioxygenase	HGD	PTN002476004	HOMOGENTISATE 1,2-DIOXYGENASE (PTHR11056:SF0)	oxygenase(PC00177)	Homo sapiens
HUMAN|HGNC=12492|UniProtKB=P61088	UBE2N	Ubiquitin-conjugating enzyme E2 N	UBE2N	PTN002537620	UBIQUITIN-CONJUGATING ENZYME E2 N (PTHR24068:SF152)	ubiquitin-protein ligase(PC00234)	Homo sapiens
HUMAN|HGNC=18857|UniProtKB=Q9HCS2	CYP4F12	Cytochrome P450 4F12	CYP4F12	PTN002518093	CYTOCHROME P450 4F12 (PTHR24291:SF27)	oxygenase(PC00177)	Homo sapiens
HUMAN|HGNC=3262|UniProtKB=Q9UL18	EIF2C1	Protein argonaute-1	AGO1	PTN002505250	PROTEIN ARGONAUTE-1 (PTHR22891:SF17)	translation initiation factor(PC00224)	Homo sapiens
HUMAN|HGNC=8598|UniProtKB=Q8TE04	PANK1	Pantothenate kinase 1	PANK1	PTN002487198	PANTOTHENATE KINASE 1 (PTHR12280:SF23)	kinase(PC00137)	Homo sapiens
HUMAN|HGNC=28213|UniProtKB=Q3MUY2	PIGY	Phosphatidylinositol N-acetylglucosaminyltransferase subunit Y	PIGY	PTN002533194	PHOSPHATIDYLINOSITOL N-ACETYLGLUCOSAMINYLTRANSFERASE SUBUNIT Y (PTHR39235:SF1)	transferase(PC00220)	Homo sapiens
HUMAN|HGNC=2553|UniProtKB=Q13618	CUL3	Cullin-3	CUL3	PTN002484881	CULLIN-3 (PTHR11932:SF168)	ubiquitin-protein ligase(PC00234)	Homo sapiens
HUMAN|HGNC=2456|UniProtKB=Q9Y6M4	CSNK1G3	Casein kinase I isoform gamma-3	CSNK1G3	PTN002484384	CASEIN KINASE I ISOFORM GAMMA-3 (PTHR11909:SF151)	non-receptor serine/threonine protein kinase(PC00167)	Homo sapiens
HUMAN|HGNC=1047|UniProtKB=Q93088	BHMT	Betaine--homocysteine S-methyltransferase 1	BHMT	PTN002501301	BETAINE--HOMOCYSTEINE S-METHYLTRANSFERASE 1 (PTHR46120:SF2)	methyltransferase(PC00155)	Homo sapiens
HUMAN|HGNC=363|UniProtKB=P27144	AK3	Adenylate kinase 4, mitochondrial	AK4	PTN002511641	ADENYLATE KINASE 4, MITOCHONDRIAL (PTHR23359:SF58)	nucleotide kinase(PC00172)	Homo sapiens
HUMAN|HGNC=17311|UniProtKB=O75928	PIAS2	E3 SUMO-protein ligase PIAS2	PIAS2	PTN002473593	E3 SUMO-PROTEIN LIGASE PIAS2 (PTHR10782:SF12)	ubiquitin-protein ligase(PC00234)	Homo sapiens
HUMAN|HGNC=3284|UniProtKB=Q14240	EIF4A2	Eukaryotic initiation factor 4A-II	EIF4A2	PTN002777215	EUKARYOTIC INITIATION FACTOR 4A-II (PTHR24031:SF762)	RNA helicase(PC00032)	Homo sapiens
HUMAN|HGNC=2773|UniProtKB=O76075	DFFB	DNA fragmentation factor subunit beta	DFFB	PTN002490502	CASPASE-ACTIVATED DNASE (PTHR13067:SF2)	DNA metabolism protein(PC00009)	Homo sapiens
HUMAN|HGNC=602|UniProtKB=P06727	APOA4	Apolipoprotein A-IV	APOA4	PTN002498706	APOLIPOPROTEIN A-IV (PTHR18976:SF1)	apolipoprotein(PC00052)	Homo sapiens
HUMAN|HGNC=10522|UniProtKB=Q53FZ2	ACSM3	Acyl-coenzyme A synthetase ACSM3, mitochondrial	ACSM3	PTN002535911	ACYL-COENZYME A SYNTHETASE ACSM3, MITOCHONDRIAL (PTHR43605:SF7)	ligase(PC00142)	Homo sapiens
HUMAN|HGNC=14971|UniProtKB=Q9UNH6	SNX7	Sorting nexin-7	SNX7	PTN002471538	SORTING NEXIN-7 (PTHR45949:SF3)	scaffold/adaptor protein(PC00226)	Homo sapiens
HUMAN|HGNC=17855|UniProtKB=O94923	GLCE	D-glucuronyl C5-epimerase	GLCE	PTN002491061	D-GLUCURONYL C5-EPIMERASE (PTHR13174:SF3)	isomerase(PC00135)	Homo sapiens
HUMAN|HGNC=17306|UniProtKB=Q9HBM6	TAF9B	Transcription initiation factor TFIID subunit 9B	TAF9B	PTN002488976	TRANSCRIPTION INITIATION FACTOR TFIID SUBUNIT 9B (PTHR48068:SF5)		Homo sapiens
HUMAN|HGNC=16369|UniProtKB=Q99497	PARK7	Parkinson disease protein 7	PARK7	PTN002535477	PARKINSON DISEASE PROTEIN 7 (PTHR48094:SF16)		Homo sapiens
HUMAN|HGNC=15483|UniProtKB=Q8IVW4	CDKL3	Cyclin-dependent kinase-like 3	CDKL3	PTN002514072	CYCLIN-DEPENDENT KINASE-LIKE 3 (PTHR24056:SF177)	non-receptor serine/threonine protein kinase(PC00167)	Homo sapiens
HUMAN|HGNC=25617|UniProtKB=Q96IZ5	RBM41	RNA-binding protein 41	RBM41	PTN002497032	RNA-BINDING PROTEIN 41 (PTHR16105:SF2)		Homo sapiens
HUMAN|HGNC=14452|UniProtKB=Q9NYG5	ANAPC11	Anaphase-promoting complex subunit 11	ANAPC11	PTN002477168	ANAPHASE-PROMOTING COMPLEX SUBUNIT 11 (PTHR11210:SF1)	ubiquitin-protein ligase(PC00234)	Homo sapiens
HUMAN|HGNC=1991|UniProtKB=P12277	CKB	Creatine kinase B-type	CKB	PTN002480088	CREATINE KINASE B-TYPE (PTHR11547:SF23)	amino acid kinase(PC00045)	Homo sapiens
HUMAN|HGNC=14922|UniProtKB=Q9HDD0	HRASLS	Phospholipase A and acyltransferase 1	PLAAT1	PTN002493416	PHOSPHOLIPASE A AND ACYLTRANSFERASE 1 (PTHR13943:SF37)	acyltransferase(PC00042)	Homo sapiens
HUMAN|HGNC=758|UniProtKB=P00966	ASS1	Argininosuccinate synthase	ASS1	PTN002480498	ARGININOSUCCINATE SYNTHASE (PTHR11587:SF5)	ligase(PC00142)	Homo sapiens
HUMAN|HGNC=16713|UniProtKB=O75494	SRSF10	Serine_arginine-rich splicing factor 10	SRSF10	PTN002508682	SERINE_ARGININE-RICH SPLICING FACTOR 10 (PTHR23147:SF5)	RNA splicing factor(PC00148)	Homo sapiens
