## Supplementary Table 4_Metabolic pathways of TROLL-8 interacting proteins for "TAp63-regulated oncogenic long non-coding RNA-8 (*TROLL-8*) regulates human breast cancer progression through CPT1A-mediated fatty acid oxidation"

### Sheet: Sheet0
© 2000-2025 QIAGEN. All rights reserved.
Ingenuity Canonical Pathways	-log(p-value)	Ratio	z-score	Molecules
Creatine-phosphate Biosynthesis	2.7	0.333	#NUM!	CKB,MAP4K4
Glycine Betaine Degradation	2.15	0.182	#NUM!	BHMT,PIPOX
4-hydroxyproline Degradation I	1.63	0.5	#NUM!	HOGA1
Tryptophan Degradation III (Eukaryotic)	1.53	0.087	#NUM!	PARK7,TDO2
Methionine Salvage II (Mammalian)	1.33	0.25	#NUM!	BHMT
NAD biosynthesis II (from tryptophan)	3.6	0.273	#NUM!	NMNAT1,NMNAT3,TDO2
NAD Biosynthesis III	3.09	0.5	#NUM!	NMNAT1,NMNAT3
NAD Biosynthesis from 2-amino-3-carboxymuconate Semialdehyde	2.87	0.4	#NUM!	NMNAT1,NMNAT3
NAD Salvage Pathway III	2.87	0.4	#NUM!	NMNAT1,NMNAT3
NAD Salvage Pathway II	1.53	0.087	#NUM!	NMNAT1,NMNAT3
S-adenosyl-L-methionine Biosynthesis	1.46	0.333	#NUM!	MAT2B
Glycolysis I	1.34	0.069	#NUM!	ENO3,PFKL
Dolichol and Dolichyl Phosphate Biosynthesis	1.63	0.5	#NUM!	DHDDS
Fatty Acid Biosynthesis Initiation II	1.63	0.5	#NUM!	OXSM
Palmitate Biosynthesis I (Animals)	1.46	0.333	#NUM!	OXSM
1D-myo-inositol Hexakisphosphate Biosynthesis V (from Ins(1,3,4)P3)	1.46	0.333	#NUM!	IPMK
Purine Nucleotides Degradation II (Aerobic)	2.8	0.15	#NUM!	ADA2,IMPDH1,IMPDH2
Purine Nucleotides De Novo Biosynthesis II	2.07	0.167	#NUM!	IMPDH1,IMPDH2
Urate Biosynthesis/Inosine 5'-phosphate Degradation	1.88	0.133	#NUM!	IMPDH1,IMPDH2
Oxidized GTP and dGTP Detoxification	1.33	0.25	#NUM!	DDX6
Pyruvate Fermentation to Lactate	1.24	0.2	#NUM!	LDHA
CMP-N-acetylneuraminate Biosynthesis I (Eukaryotes)	1.24	0.2	#NUM!	CMAS
Lysine Degradation V	1.24	0.2	#NUM!	PIPOX
Citrulline-Nitric Oxide Cycle	1.24	0.2	#NUM!	ASS1
Tyrosine Degradation I	1.24	0.2	#NUM!	HGD
Superpathway of Methionine Degradation	1.17	0.0556	#NUM!	BHMT,MAT2B
Arginine Biosynthesis IV	1.16	0.167	#NUM!	ASS1
Pentose Phosphate Pathway (Non-oxidative Branch)	1.16	0.167	#NUM!	RPIA
Tryptophan Degradation to 2-amino-3-carboxymuconate Semialdehyde	1.16	0.167	#NUM!	TDO2
tRNA Charging	1.13	0.0526	#NUM!	MARS2,PARS2
Urea Cycle	1.1	0.143	#NUM!	ASS1
Ceramide Biosynthesis	1.1	0.143	#NUM!	KDSR
Inositol Pyrophosphates Biosynthesis	1.1	0.143	#NUM!	IPMK
Adenine and Adenosine Salvage III	1.04	0.125	#NUM!	ADA2
Purine Ribonucleosides Degradation to Ribose-1-phosphate	1.04	0.125	#NUM!	ADA2
Glycogen Degradation II	0.951	0.1	#NUM!	PYGB
Salvage Pathways of Pyrimidine Ribonucleotides	0.94	0.03	#NUM!	LIMK1,NME3,PLK1
Pentose Phosphate Pathway	0.912	0.0909	#NUM!	RPIA
Glycogen Degradation III	0.877	0.0833	#NUM!	PYGB
α-tocopherol Degradation	0.877	0.0833	#NUM!	CYP4F12
Oxidative Phosphorylation	0.876	0.028	#NUM!	NDUFA10,NDUFA9,NDUFS1
Glutaryl-CoA Degradation	0.762	0.0625	#NUM!	PARK7
Superpathway of Citrulline Metabolism	0.762	0.0625	#NUM!	ASS1
1D-myo-inositol Hexakisphosphate Biosynthesis II (Mammalian)	0.738	0.0588	#NUM!	IPMK
D-myo-inositol (1,3,4)-trisphosphate Biosynthesis	0.738	0.0588	#NUM!	IPMK
Adenosine Nucleotides Degradation II	0.738	0.0588	#NUM!	ADA2
Pyridoxal 5'-phosphate Salvage Pathway	0.738	0.0303	#NUM!	LIMK1,PLK1
Phospholipases	0.718	0.0294	#NUM!	PLAAT1,PLB1
Mitochondrial L-carnitine Shuttle Pathway	0.695	0.0526	#NUM!	CPT1A
Mineralocorticoid Biosynthesis	0.695	0.0526	#NUM!	HSD3B1
Glucocorticoid Biosynthesis	0.675	0.05	#NUM!	HSD3B1
Methionine Degradation I (to Homocysteine)	0.675	0.05	#NUM!	MAT2B
Superpathway of D-myo-inositol (1,4,5)-trisphosphate Metabolism	0.638	0.0455	#NUM!	IPMK
Cysteine Biosynthesis III (mammalia)	0.622	0.0435	#NUM!	MAT2B
Androgen Biosynthesis	0.606	0.0417	#NUM!	HSD3B1
3-phosphoinositide Biosynthesis	0.599	0.0185	#NUM!	IPMK,MTMR2,PIP5K1A,PPP1R3C
Pyrimidine Deoxyribonucleotides De Novo Biosynthesis I	0.576	0.0385	#NUM!	NME3
D-myo-inositol (1,4,5)-Trisphosphate Biosynthesis	0.576	0.0385	#NUM!	PIP5K1A
CDP-diacylglycerol Biosynthesis I	0.548	0.0357	#NUM!	TAFAZZIN
Phosphatidylglycerol Biosynthesis II (Non-plastidic)	0.523	0.0333	#NUM!	TAFAZZIN
Gluconeogenesis I	0.523	0.0333	#NUM!	ENO3
Superpathway of Inositol Phosphate Compounds	0.495	0.0165	#NUM!	IPMK,MTMR2,PIP5K1A,PPP1R3C
Methylglyoxal Degradation III	0.468	0.0286	#NUM!	DHRS1
Acetone Degradation I (to Methylglyoxal)	0.414	0.0244	#NUM!	DHRS1
D-myo-inositol (1,4,5,6)-Tetrakisphosphate Biosynthesis	0.41	0.0158	#NUM!	IPMK,MTMR2,PPP1R3C
D-myo-inositol (3,4,5,6)-tetrakisphosphate Biosynthesis	0.41	0.0158	#NUM!	IPMK,MTMR2,PPP1R3C
Pyrimidine Ribonucleotides Interconversion	0.406	0.0238	#NUM!	NME3
Pyrimidine Ribonucleotides De Novo Biosynthesis	0.383	0.0222	#NUM!	NME3
Glutathione-mediated Detoxification	0.343	0.0196	#NUM!	GSTM5
Retinol Biosynthesis	0.325	0.0185	#NUM!	PLB1
Triacylglycerol Biosynthesis	0.288	0.0164	#NUM!	TAFAZZIN
Triacylglycerol Degradation	0.283	0.0161	#NUM!	PLB1
Stearate Biosynthesis I (Animals)	0.256	0.0147	#NUM!	DHRS1
Heparan Sulfate Biosynthesis	0	0.01	#NUM!	GLCE
Heparan Sulfate Biosynthesis (Late Stages)	0	0.0108	#NUM!	GLCE
D-myo-inositol-5-phosphate Metabolism	0	0.00976	#NUM!	MTMR2,PPP1R3C
3-phosphoinositide Degradation	0	0.00995	#NUM!	MTMR2,PPP1R3C
