## Supplementary Table 5_Untargeted metabolomics in siControl vs siTROLL-8 for "TAp63-regulated oncogenic long non-coding RNA-8 (*TROLL-8*) regulates human breast cancer progression through CPT1A-mediated fatty acid oxidation"

### Sheet: Sheet1
	Fold Change	p-value
Uridine 5'-diphosphoglucuronic acid	-1.43122	1.1849e-05
L-Ornithine:HCl (13C5)	-0.240635	1.23e-05
N-Acetyl-DL-Glutamic acid	0.278121	0.00067993
Adenosine	-0.609539	0.00121218
L-Threonine|L-Homoserine|L-Allothreonine	0.161163	0.00129593
Citrate|Isocitric acid	-0.401633	0.00143283
L-Glutamine	0.239551	0.00148802
Uridine 5'-diphosphate	-0.443848	0.0015062
Adenine	-0.548534	0.00279258
𝛂-D-Glucose 1-phosphate	-0.673974	0.0044449
Indole-3-Acetaldehyde	-0.494652	0.00525002
Uridine 5'-diphosphoglucose	-0.641568	0.00590987
N-Acetyl-DL-Methionine	0.224695	0.00744764
Deoxycarnitine	0.233451	0.00760685
Alpha-D-Galactose 1-phosphate|D-Mannose 6-phosphate|D-Fructose 6-phosphate|Alpha-D-Glucose 1-phosphate	-0.724856	0.00780817
Pyridoxine	-0.247093	0.0102668
Urate	0.374504	0.0104304
Dethiobiotin	0.241684	0.0107638
L-Tryptophan|D-Tryptophan	0.256588	0.0108331
Thymidine 5'-monophosphate	-0.838663	0.012213
D-Glucose-6-phosphate	-0.619067	0.0140479
Xanthine	0.183684	0.0154395
2-Hydroxybutyric acid	0.255327	0.0157268
Glycerol 2-phosphate	0.290221	0.0165094
L-Glutamic acid	0.229647	0.0171363
𝛄-linolenic acid	0.941257	0.0179535
Sn-glycerol 3-phosphate	0.359633	0.0193854
Petroselinic acid|Elaidic acid|Oleate	0.811581	0.0208483
L-Cysteic acid	-0.480093	0.0210608
Nervonic acid	0.768915	0.0221148
D-Fructose-6-Phosphate (13C6)	-0.367507	0.023454
L-Carnitine	0.208907	0.0239292
Linoleate	0.708544	0.0264341
3-Amino-5-Hydroxybenzoic acid	0.294141	0.026909
L-Isoleucine	0.0963222	0.0280108
Palmitoleic acid	0.681635	0.0284797
Guanine	-0.154279	0.0288898
dAMP	-0.486992	0.02896
dAMP	-0.522135	0.0320185
3-Sulfino-L-Alanine	-0.367709	0.0320444
3-Sulfino-L-Alanine	-0.323553	0.0331146
D-Pantothenic acid	0.250848	0.0345939
L-Threonine|L-Homoserine|L-Allothreonine	0.19412	0.0351327
D-Glucose-6-phosphate|Alpha-D-Galactose 1-phosphate|D-Mannose 6-phosphate	-0.483096	0.0355564
O-Acetyl-L-carnitine	0.236267	0.0362284
5'-CMP	-0.495181	0.0384672
Methyl Beta-D-Galactoside	-0.404883	0.0439512
10-Hydroxydecanoate	0.352391	0.0449144
L-Tryptophan|D-Tryptophan	0.211988	0.0471285
Dethiobiotin	0.37771	0.0472182
D-Glucose-6-phosphate (U-13C6)	-0.505402	0.0474533
Sn-glycerol 3-phosphate|Glycerol 2-phosphate	0.254586	0.0478053
Alpha-D-Glucose	-0.381144	0.0482083
5'-Methylthioadenosine	-0.217783	0.0489174
Glyceraldehyde 3-phosphate	-0.795136	0.049644
DL-Malic Acid (2,3,3-D3)	0.200431	0.0529625
Sphinganine	0.768291	0.0534165
Uridine-5-monophosphate	-0.707357	0.0536481
L-Valine|L-Norvaline	0.0968946	0.0536942
Guanosine 5'-monophosphate	-0.580374	0.0554689
2'-Deoxyadenosine	-0.550527	0.0561492
N-Acetyl-L-Proline	0.23607	0.0626001
Hippurate	-0.226828	0.0634825
L-2-Phosphoglyceric acid|D-(-)-3-Phosphoglyceric acid	-0.466653	0.0644282
Xylitol|Ribitol|L-Arabitol	-0.212837	0.0651
Uridine 5'-diphospho-n-acetylgalactosamine|Uridine 5'-diphospho-n-acetylglucosamine	-0.383306	0.0653183
(RS)-Mevalonic acid	0.486064	0.0659253
(RS)-Mevalonic acid	0.223456	0.0702651
Beta-Nicotinamide Adenine Dinucleotide Phosphate	-0.219816	0.0733301
Myo-inositol	-0.639913	0.0742623
Caprylic acid	-1.14315	0.0744347
N-Acetyl-L-Leucine	0.52716	0.076394
Diacetyl	-0.850652	0.0777063
Uridine-5-monophosphate	-0.491228	0.0779501
L-Arginine (U-13C6)	0.0893757	0.0790107
O-Phosphorylethanolamine	0.713037	0.0794311
Betaine|L-Norvaline	0.0639111	0.0807227
Mono-Methyl Glutarate	-0.94004	0.0812352
Fumaric Acid (13C4)	0.15798	0.0827736
Dethiobiotin	0.273052	0.0829008
Fructose 1,6-bisphosphate	-1.41444	0.0833582
Uridine 5'-diphospho-n-acetylgalactosamine|Uridine 5'-diphospho-n-acetylglucosamine	-0.192004	0.0837442
Myristic acid	0.401406	0.0850231
6-Phosphogluconic acid	-0.994427	0.0862415
3-(2-Hydroxyphenyl)propanoate	-0.202561	0.0891251
Uracil	-0.238723	0.0896493
Hypoxanthine	0.217415	0.0907959
Caprylic acid	-0.434643	0.0921051
D-Pantothenic acid	0.189108	0.0922495
Glycerate	0.297604	0.0929519
NAD	-0.102402	0.0948289
L-Methionine	0.0932933	0.0998835
Uridine 5'-diphosphate	-1.47788	0.0998897
Phosphoenol Pyruvate (2,3-13C2)	-0.30303	0.0999369
Methyl acetoacetate	-0.544446	0.100616
L-Carnitine (trimethyl-D9)	0.109075	0.108368
L-Tyrosine	0.0754779	0.108838
L-Proline	0.0771982	0.111126
L-Serine	0.0612183	0.118426
O-Phospho-L-Serine	-0.53812	0.119037
6-Phosphogluconic acid	-1.01377	0.12161
D-(+)-Trehalose|D-Lactose|Sucrose|Maltose|D-(+)-Cellobiose|Palatinose	0.571141	0.12255
Decanoate	-0.429755	0.130119
4-Aminobutyric acid	0.0849212	0.131575
O-Phosphorylethanolamine	0.616967	0.132304
Guanosine 5'-monophosphate	-0.636475	0.133963
Adenosine	-0.271283	0.134192
Creatinine	0.263567	0.13429
alpha-Ketoglutaric acid (1,2,3,4-13C4)	0.126371	0.136003
L-Tryptophan (2,3,3-D3)	0.113214	0.137296
Fructose 1,6-bisphosphate	-1.40813	0.138516
N-Acetyl-DL-Methionine	0.213471	0.139881
(S)-Lactate	-0.256277	0.141175
L-Ornithine:HCl (13C5)	-0.0407874	0.143334
L-Glutamine	0.165493	0.143371
L-2-Phosphoglyceric acid|D-(-)-3-Phosphoglyceric acid	-0.439812	0.15276
D-Fructose-1,6-bisphosphate (13C6)	-1.4734	0.153139
L-Glutamic acid	0.0792986	0.153481
Pentanoate	-0.451197	0.155125
Mono-Methyl Glutarate	-0.748289	0.155537
Pyruvate	-0.394967	0.156052
L-Serine (13C3)	-0.0864582	0.156254
(R,R)-Tartaric acid|(S,S)-Tartaric acid	-0.196152	0.157709
Maleic acid|Fumarate	-0.0931023	0.17538
L-Phenylalanine	0.107537	0.178276
Gamma-linolenic acid	0.428288	0.178302
Heptanoic acid	-0.369249	0.178836
L-Leucine	0.131754	0.182439
L-Cysteinylglycine	-0.887327	0.18338
Inosine	0.201111	0.185255
Mandelic acid|2-Hydroxyphenylacetic acid|2',4'-Dihydroxyacetophenone|3-Hydroxyphenylacetate|Resorcinol monoacetate	-0.403495	0.185404
Phospho(enol)pyruvic acid	2.34347	0.187638
D-Glucose-6-phosphate (U-13C6)	-0.316436	0.190125
Succinic acid (D4)	0.0753414	0.190731
3-(4-Hydroxyphenyl)pyruvate	0.22467	0.191148
N-Acetylputrescine	0.201382	0.196083
Phospho(enol)pyruvic acid	-0.247523	0.196103
Glycine	0.0703208	0.200184
Phenylacetic acid	-0.229342	0.202483
Urocanate	0.422546	0.204752
S-(5'-adenosyl)-L-Homocysteine	0.307804	0.212207
Inosine	0.173736	0.222602
Nicotinamide mononucleotide	-0.162568	0.230402
Guanidinoacetate	0.07366	0.233456
L-Lysine (13C6, 99%; 15N2, 99%)	-0.0577664	0.237161
L-Phenylalanine (13C6)	0.101403	0.253722
O-Phospho-L-Serine	-0.363848	0.26172
Thymine	-0.144684	0.264987
Pyruvate (13C2)	-0.204744	0.266044
2'-Deoxyguanosine 5'-triphosphate	-0.470956	0.271529
N-Acetyl-D-Glucosamine|N-Acetyl-D-Mannosamine|N-Acetyl-D-Galactosamine	0.0916887	0.273307
Xanthosine	-0.271667	0.279257
Pyridoxine	-0.106808	0.27978
N-Acetylneuraminate	-0.193061	0.288511
Glycine (1,2-13C2)	-0.0656673	0.303782
Allantoin	0.151504	0.309391
4-Hydroxy-3-Methoxyphenylglycol	0.131758	0.309616
3-Hydroxymethylglutaric acid	0.0889445	0.31275
3,4-Dihydroxybenzoate	-0.57778	0.321002
Diethyl 2-Methyl-3-Oxosuccinate	0.168248	0.322658
Erythritol	-0.134473	0.32833
S-(5'-adenosyl)-L-Homocysteine	0.229317	0.335392
L-Leucine (13C6)	0.0987299	0.336552
Hypoxanthine	0.071183	0.33809
Cytidine	0.0607132	0.33896
D-Gluconic acid	-0.20207	0.339068
L-Leucine (13C6)	0.0843317	0.343362
L-Tyrosine (RING-13C6)	0.0632985	0.344037
Trans-cinnamaldehyde	-0.471075	0.351486
Cytidine	0.0763158	0.355833
D-Fructose|D-Tagatose	-0.0890421	0.357049
D-Aspartic acid|L-Aspartic acid	0.137175	0.362124
Glycine (1,2-13C2)	-0.0784243	0.36255
L-Cysteine	0.237969	0.366475
D-Glucuronic acid|D-(+)-Galacturonic acid	-0.181869	0.372253
L-Alanine|D-Alanine|Beta-Alanine	-0.175004	0.374026
(S)-Dihydroorotate	-0.232105	0.39807
N-Acetylneuraminate	-0.104241	0.401775
L-Alanine|D-Alanine|Beta-Alanine	-0.0740884	0.403156
Creatine	-0.115681	0.403824
L-Proline (13C5)	0.0621692	0.404304
Lauric acid	-0.134439	0.407954
L-Phenylalanine (13C6)	0.0709996	0.408179
L-Asparagine	0.0657637	0.414042
4-Guanidinobutanoate	0.0762259	0.416418
Dethiobiotin	0.190992	0.422494
D-Ornithine|L-Ornithine	-0.0559947	0.424071
Cytidine 5'-diphosphate	-0.116083	0.436374
Malonate	0.104449	0.438503
Trigonelline	0.154019	0.440212
L-Methionine (13C5)	0.0609674	0.443096
Phosphoenol pyruvate (2,3-13C2)	0.0906977	0.448557
Adenosine 5'-monophosphate	-0.222582	0.450932
NAD	0.0285265	0.457039
Citramalate	0.118907	0.460462
Guanosine	-0.0929972	0.463857
Nicotinate	0.150903	0.466906
Alpha-Aminoadipate	0.162642	0.467951
Orotate	-0.0882988	0.472493
Hydroquinone	-0.353399	0.478341
3-(4-Hydroxyphenyl)lactate	-0.0761644	0.480479
L-Glutamine (13C5)	0.045512	0.482118
D-Ribose 5-phosphate	-0.18226	0.486971
Creatinine	0.0697411	0.490121
(S)-Malate|(R)-Malate	-0.0399037	0.495916
L-Tyrosine	0.0570934	0.500053
3-Methyl-2-Oxovaleric acid|4-Methyl-2-Oxovaleric acid	-0.115968	0.502468
L-Proline	-0.0829974	0.505683
Benzoate	-0.152936	0.509807
Alpha-Ketoglutaric acid	-0.143039	0.512581
1-Methyladenosine	0.277988	0.51758
Arachidic acid	0.155828	0.518577
L-Leucine|L-Norleucine	-0.0499443	0.528825
L-Arginine (U-13C6)	-0.0311189	0.540915
Homogentisate	-0.368139	0.543004
Oxalic acid	0.0857228	0.55086
Flavin adenine dinucleotide	0.135808	0.551455
L-Tyrosine (RING-13C6)	-0.0489032	0.55241
N-Methyl-L-Glutamic acid	0.252084	0.553507
Shikimate	0.118933	0.571112
Citrulline	0.146784	0.590907
Adenosine 5'-monophosphate	-0.235526	0.604448
4-Imidazoleacetic acid	0.0878576	0.623493
Succinic acid	0.0773404	0.624406
2-Deoxy-D-Glucose	-0.0680391	0.629374
2-Oxoadipic acid	-0.0765966	0.631427
L-Lysine	-0.0550905	0.633727
N-Acetyl-L-Aspartic acid	0.141358	0.636389
Uridine 5'-diphosphate	-0.162522	0.641855
Glycine	-0.045377	0.647894
Ophthalmic acid	0.0377475	0.655401
S-(5'-adenosyl)-L-methionine	-0.0216299	0.662086
Omega-hydroxydodecanoic acid	0.0749197	0.668475
Sorbate	-0.136464	0.681427
5-Oxo-D-Proline|5-Oxo-L-Proline	-0.0239616	0.684015
Adenosine 5'-diphosphate	-0.122723	0.685578
Galactitol|Mannitol|D-Sorbitol	-0.0698005	0.695727
D-Glucose (2,3,4,5,6-13C5, 99%)	0.0737698	0.698632
D-Aspartic acid|L-Aspartic acid	0.0313552	0.713589
Caffeate	0.0847998	0.715921
L-Valine|L-Norvaline	0.038309	0.717594
L-Proline (13C5)	0.0308567	0.720006
Uridine	0.0585473	0.720024
D-Ornithine|L-Ornithine	0.0293885	0.721827
Bis(2-ethylhexyl)phthalate	0.121451	0.723574
Quinate	0.102586	0.731491
L-Arginine	0.0145317	0.74954
L-Tryptophan (2,3,3-D3)	0.0272735	0.753142
Trans-Cyclohexane-1,2-Diol	0.0769833	0.753913
Galactitol|Mannitol|D-Sorbitol	0.0439978	0.753934
Phosphocreatine	-0.0736329	0.757159
L-Glutamine (13C5)	-0.022402	0.763156
(S)-Nicotine	-0.0850394	0.763222
L-Alanine (13C3)	0.0262581	0.774984
Phosphocholine	0.0620688	0.775777
L-Alanine (13C3)	-0.0213916	0.785799
trans-4-Hydroxy-L-Proline|5-Aminolevulinic acid	0.0179328	0.799497
Ethylmalonic acid	0.0226972	0.800111
L-Cysteine	-0.0552489	0.800883
Creatine	0.020051	0.80181
N-Acetyl-L-Alanine	0.0387953	0.806777
L-Glutamic acid (13C5)	-0.0213245	0.811983
Pimelic acid	0.0182048	0.813765
Palmitate	0.063301	0.817156
Heptadecanoate	0.0511321	0.81838
Taurine	-0.0753086	0.825804
L-Methionine	0.0187074	0.847495
Ophthalmic acid	-0.0222633	0.853287
D-Fructose-6-phosphate (13C6)	-0.0219342	0.860399
Propionate	-0.0240862	0.861016
Butanal	-0.0303233	0.862754
D-(+)-Glucosamine|D-Mannosamine	-0.0528905	0.867818
L-Glutamic acid (13C5)	-0.0136878	0.868095
L-Lysine	0.0105977	0.876605
Adenosine 5'-diphosphate	0.04796	0.882032
Citric acid (2,2,4,4-D4)	0.02076	0.882669
L-Lysine (13C6, 99%; 15N2, 99%)	-0.0077815	0.887762
1-Methyladenosine	-0.0991929	0.895161
L-Arginine	-0.0115528	0.899596
Nonanoate	0.0237627	0.902948
2'-Deoxyguanosine 5'-monophosphate	0.0250192	0.914868
N-Acetyl-L-Alanine	-0.0140274	0.917224
L-Serine (13C3)	-0.0151623	0.923752
Guanine	-0.0079396	0.923845
L-Isoleucine	0.00820907	0.926214
2,3-Dihydroxybenzoate|2,5-Dihydroxybenzoate	0.0355928	0.929245
L-Methionine (13C5)	0.0053528	0.930995
Adipic acid	0.0104107	0.936029
Homocystine	0.0146259	0.947765
L-Lactate (3,3,3-13C3)	-0.0098278	0.949434
Adenine	-0.0119428	0.953488
Phosphocreatine	-0.0105763	0.962819
L-Phenylalanine	0.0029612	0.967028
Salicylate	-0.0042305	0.976882
Methyl Jasmonate	-0.0059866	0.982635
Stearate	-0.0043012	0.984147
Methyl Jasmonate	-0.0029224	0.984152
L-Serine	-0.0017046	0.984704
